# NHR-23 activity is necessary for *C. elegans* developmental progression and apical extracellular matrix structure and function

**DOI:** 10.1101/2021.10.27.465992

**Authors:** Londen C. Johnson, An A. Vo, John C. Clancy, Krista M. Myles, Murugesan Pooranachithra, Joseph Aguilera, Max T. Levenson, Chloe Wohlenberg, Andreas Rechtsteiner, James Matthew Ragle, Andrew D. Chisholm, Jordan D. Ward

**Affiliations:** Department of Molecular, Cell, and Developmental Biology, University of California-Santa Cruz, Santa Cruz, CA 95064, USA.; Department of Cell and Developmental Biology, School of Biological Sciences, University of California San Diego, La Jolla, CA 92093, USA.

**Keywords:** *C. elegans*, molting, NHR-23, nuclear hormone receptor, apical extracellular matrix, auxin-inducible degron

## Abstract

This work shows how a *C. elegans* transcription factor controls remodeling of the apical extracellular matrix during development and in which tissues it acts.

**ABSTRACT:** Nematode molting is a remarkable process where animals must repeatedly build a new apical extracellular matrix (aECM) beneath a previously built aECM that is subsequently shed. The nuclear hormone receptor NHR-23/NR1F1 is an important regulator of *C. elegans* molting. NHR-23 expression oscillates in the epidermal epithelium, and soma-specific NHR-23 depletion causes severe developmental delay and death. Tissue-specific RNAi suggests that *nhr-23* acts primarily in seam and hypodermal cells. NHR-23 coordinates the expression of factors involved in molting, lipid transport/metabolism, and remodeling of the aECM. NHR-23 depletion causes dampened expression of a *nas-37* promoter reporter and a loss of reporter oscillation. The cuticle collagen ROL-6 and zona pellucida protein NOAH-1 display aberrant annular localization and severe disorganization over the seam cells following NHR-23 depletion, while the expression of the adult-specific cuticle collagen BLI-1 is diminished and frequently found in patches. Consistent with these localization defects, the cuticle barrier is severely compromised when NHR-23 is depleted. Together, this work provides insight into how NHR-23 acts in the seam and hypodermal cells to coordinate aECM regeneration during development.
