## Supplementary material for "NHR-23 activity is necessary for *C. elegans* developmental progression and apical extracellular matrix structure and function": Table S1

### Sheet: Sheet1
Table S1. TIR1, nhr-23::GFP::AID*::3xFLAG has milder developmental delay than TIR1, nhr-23::AID*::3xFLAG on auxin
Genotype	Treatment	N	% Developmental delay
TIR1; nhr-23::AID*::3xFLAG	Control	296	0.337838
	Auxin	237	100
TIR1; nhr-23::GFP::AID*::3xFLAG	Control	259	0.3861
	Auxin	257	7.62332
