## Supplementary material for "NHR-23 activity is necessary for *C. elegans* developmental progression and apical extracellular matrix structure and function": Table S3

### Sheet: Sheet1
Table S3. Gene ontology analysis of NHR-23-regulated oscillating genes
Gene Ontology (GO) term	Description	Enrichment	q-value
GO:0042302	structural constituent of cuticle	7.54	2.23e-07
GO:0042329	structural constituent of collagen and cuticulin-based cuticle	31.06	1.8e-05
GO:0005198	structural molecule activity	3.21	0.00633
GO:0004867	serine-type endopeptidase inhibitor activity	5.73	0.397
GO:0008237	metallopeptidase activity	3.78	0.337
Entrichment: observed/expected occurrence of a GO term in the nhr-23-regulated gene set
q value: p value adjusted for false discovery rate
