## Supplementary material for "NHR-23 activity is necessary for *C. elegans* developmental progression and apical extracellular matrix structure and function": Table S4

### Sheet: Sheet1
Table S4. Gene ontology analysis of all oscillating genes
Gene Ontology (GO) term	Description	Enrichment	q-value
GO:0042302	structural constituent of cuticle	3.49	1.79e-43
GO:0016757	transferase activity, transferring glycosyl groups	1.93	5.93e-10
GO:0015020	glucuronosyltransferase activity	2.69	6.05e-09
GO:0016705	oxidoreductase activity, acting on paired donors, with incorporation or reduction of molecular oxygen	2.27	1.35e-07
GO:0030414	peptidase inhibitor activity	2.43	1.46e-07
GO:0004866	endopeptidase inhibitor activity	2.48	1.39e-07
GO:0004867	serine-type endopeptidase inhibitor activity	2.55	2.58e-07
GO:0016491	oxidoreductase activity	1.51	3.97e-07
GO:0004497	monooxygenase activity	2.42	4.08e-07
GO:0061134	peptidase regulator activity	2.31	4.2e-07
GO:0061135	endopeptidase regulator activity	2.38	4.02e-07
GO:0005506	iron ion binding	2.28	3.98e-07
GO:0022857	transmembrane transporter activity	1.38	7.95e-07
GO:0005215	transporter activity	1.37	7.92e-07
GO:0008194	UDP-glycosyltransferase activity	2.05	1.33e-06
GO:0008237	metallopeptidase activity	1.89	4.58e-06
GO:0016758	transferase activity, transferring hexosyl groups	1.79	1.5e-05
GO:0005198	structural molecule activity	1.51	2.65e-05
GO:0046914	transition metal ion binding	1.4	3.53e-05
GO:0004857	enzyme inhibitor activity	1.94	5.16e-05
GO:0042329	structural constituent of collagen and cuticulin-based cuticle	4	0.000107
GO:0004222	metalloendopeptidase activity	1.94	0.000404
GO:0030246	carbohydrate binding	1.64	0.000577
GO:0046906	tetrapyrrole binding	1.77	0.00125
GO:0020037	heme binding	1.77	0.00168
GO:0034481	chondroitin sulfotransferase activity	3.64	0.00166
GO:0047756	chondroitin 4-sulfotransferase activity	3.64	0.0016
GO:0015081	sodium ion transmembrane transporter activity	1.98	0.00403
GO:0004181	metallocarboxypeptidase activity	3.2	0.00439
GO:0005201	extracellular matrix structural constituent	2.49	0.00838
GO:0052689	carboxylic ester hydrolase activity	1.84	0.0126
GO:0048037	cofactor binding	1.35	0.0159
GO:0016634	oxidoreductase activity, acting on the CH-CH group of donors, oxygen as acceptor	3.82	0.0169
GO:0008233	peptidase activity	1.36	0.0169
GO:0015491	cation:cation antiporter activity	2.82	0.0207
GO:0008395	steroid hydroxylase activity	2.58	0.0204
GO:0004175	endopeptidase activity	1.46	0.0241
GO:0015291	secondary active transmembrane transporter activity	1.64	0.0255
GO:0022804	active transmembrane transporter activity	1.47	0.0259
GO:0016712	oxidoreductase activity, acting on paired donors, with incorporation or reduction of molecular oxygen, reduced flavin or flavoprotein as one donor, and incorporation of one atom of oxygen	2.47	0.0333
GO:0008235	metalloexopeptidase activity	2.12	0.0338
GO:0008270	zinc ion binding	1.29	0.0411
GO:0008146	sulfotransferase activity	2.49	0.0448
GO:0070011	peptidase activity, acting on L-amino acid peptides	1.33	0.0444
GO:0015368	calcium:cation antiporter activity	3.39	0.0447
GO:0016646	oxidoreductase activity, acting on the CH-NH group of donors, NAD or NADP as acceptor	3.39	0.0437
GO:0047617	acyl-CoA hydrolase activity	2.73	0.0443
GO:0070405	ammonium ion binding	3.74	0.0447
GO:0005432	calcium:sodium antiporter activity	3.74	0.0438
GO:0003997	acyl-CoA oxidase activity	3.74	0.0429
Entrichment: observed/expected occurrence of a GO term in the nhr-23-regulated gene set
q value: p value adjusted for false discovery rate
