## Supplementary material for "NHR-23 activity is necessary for *C. elegans* developmental progression and apical extracellular matrix structure and function": Table S6

### Sheet: Sheet1
Table S6. crRNAs used for this study
Number	Target	crRNA sequence (5'-3', PAM not included)
1	his-72 N-terminus	GGTACGAGCCATTGTTGTTC
51	noah-1 internal	GTTGAGTGTGCTTTAACCGG
318	bli-1 internal knock-in	AGATTCATCTTCTGCAGCTT
351	rol-6 C-terminus	GTCATGAATTTGTCTACAAT
