## Supplementary material for "NHR-23 activity is necessary for *C. elegans* developmental progression and apical extracellular matrix structure and function": Table S7

### Sheet: Sheet1
Table S7. PCR primers used for knock-ins and genotyping.
Oligo number	Forward primer (5'-3')	Reverse primer (5'-3')	Purpose	Notes
4227, 4228	cgatcgatagtgacacgcga	cacaggttggtgtcctcgaa	his-72 genotyping	533 bp in WT, Tm=59.5, Primer3Plus
6215, 6216	tcttccacacaactctccgc	atagttctgggcatggtcgg	bli-1 genotyping	511 bp in Wt. Tm=62ºC, Primer3Plus
6580, 6581	caagaactgccacgctgaac	gaagcacgtgacatggcaac	noah-1 genotyping	580 bp in Wt, Tm=60ºC, Primer3Plus
6718, 6719	ccaaccattctcaattctcaatttccagaacaacaatggtctccaagggagaggagg	cgagctcctgatcctccacctcctccgctgccgcccttgtagagctcgtccattcccatgac	his-72 N-term mNeonGreen (dpi) tagging with RNPs, use pJW2172 template and crRNA #1	35 bp left homology arm, truncated 5 bp right homology arm, insertion disrupts PAM
6732, 6733	gtctggaccacaaggagagc	gcacttccaagcttgtgacataat	rol-6 genotyping	379 bp in Wt, Tm=60ºC, NCBI Primer Blast
6728, 6729	caaccacttcaactgctgccacaactaccgaagctggaagtggcggcggtggttc	tcattcacaaaatcgtaaccagattcatcttctgcgcctccggacgatgctcctg	bli-1 internal linker::mNeonGreen (dpi)::3xFLAG::linker tagging with RNPs, use pJW2172 template and crRNA #318	35 bp homology arms, insertion disrupts PAM
6730, 6731	caaccacttcaactgctgccacaactaccgaagctggaagtggcggcggtggttc	tcattcacaaaatcgtaaccagattcatcttctgcgcctccggacgatgctcctg	noah-1 internal linker::mNeonGreen (dpi)::3xFLAG::linker tagging with RNPs, use pJW2172 template and crRNA #51	35 bp homology arms, insertion disrupts PAM
6734, 6735	gacgaagtgccagacgtcatcgcaaattccaattgatggtctccaagggagaggagg	ttttattttttggaaaaatgtcatgaatttgtctatgctcccttgtcatcgtcatcc	rol-6 C-term mNeonGreen (dpi)::3xFLAG::linker tagging with RNPs, use pJW2172 template and crRNA #351	35 bp homology arms, insertion disrupts PAM
5925, 5926	gaacaacgacaatcgagcacca	atcttgtgaccgaactgtcc	rde-1 amplification for genotyping	1 kb in WT. Tm=60ºC. Courtesy of Dr. Nathalie Pujol
5927	acgagatgtaccaaggacacca		rde-1(ne300) genotyping	Courtesy of Dr. Nathalie Pujol
