## Supplementary material for "NHR-23 activity is necessary for *C. elegans* developmental progression and apical extracellular matrix structure and function": Table S8

### Sheet: Sheet1
Table S8. Plasmids used in this study
Plasmid	Cloning approach	Source	Purpose
pLF3FShC	N/A	Nonet, 2020	Integration vector for RMCE
pJW849	Gibson	This study	wrt-2p:: NLS-mScarlet (dpi)::tbb-2 3'UTR promoter reporter
pJW1841	N/A	Ashley et al., 2021	promoterless NLS::mScarlet (dpi)::tbb-2 3'UTR vector
pJW1940	Gibson	This study	SCMp::NLS-mScarlet (dpi)::tbb-2 3'UTR promoter reporter
pJW2172	N/A	Ashley et al., 2021	30xlinker:mNeonGreen (dpi)::3xFLAG::10xlinker repair template
pJW2247	Gibson	This study	Promoterless rde-1 CDS+3'UTR in RMCE integration vector. Linearize vector with BsiWI and AvrII double digestion to Gibson clone in new promoters
pJW2236	Gibson	This study	SCMp::rde-1 CDS+3'UTR in RMCE integration vector for seam cell-specific RNAi
pJW2264	Gibson	This study	semo-1p::rde-1 CDS+3'UTR in RMCE integration vector for hypodermis-specific RNAi
